# Regulators of Interferon-Responsive Microglia Uncovered by Genome-wide CRISPRi Screening

**DOI:** 10.1101/2025.06.05.658176

**Authors:** Amanda McQuade, Vincent Cele Castillo, Venus Hagan, Weiwei Liang, Thomas Ta, Reet Mishra, Olivia Teter, Noam Teyssier, Kun Leng, Martin Kampmann

**Affiliations:** Institute for Neurodegenerative Diseases, University of California, San Francisco, San Francisco, CA, USA; UC Berkeley-UCSF Graduate Program in Bioengineering, University of California, San Francisco, San Francisco, CA, USA; Biomedical Informatics Graduate Program, University of California, San Francisco, San Francisco, CA, USA; Medical Scientist Training Program, University of California, San Francisco, San Francisco, CA, USA; Biomedical Sciences Graduate Program, University of California, San Francisco, San Francisco, CA, USA; Department of Biochemistry and Biophysics, University of California, San Francisco, San Francisco, CA, USA

## Abstract

Microglia dynamically support brain homeostasis through the induction of specialized activation programs or states. One such program is the Interferon-Responsive Microglia state (IRM), which has been identified in developmental windows, aging, and disease. While the functional importance of this state is becoming increasingly clear, our understanding of the regulatory networks that govern IRM induction remain incomplete. To systematically identify genetic regulators of the IRM state, we conducted a genome-wide CRISPR interference (CRISPRi) screen in human iPSC-derived microglia (iPS-Microglia) using IFIT1 as a representative IRM marker. We identified 772 genes that modulate IRM, including canonical type I interferon signaling genes (*IFNAR2, TYK2, STAT1/2, USP18*) and novel regulators. We uncovered a non-canonical role for the CCR4-NOT complex subunit CNOT10 in IRM activation, independent of its traditional function. This work provides a comprehensive resource for dissecting IRM biology and highlights both established and novel targets for modulating microglial interferon signaling in health and disease.
