## Supplemental Table 6 for "Regulators of Interferon-Responsive Microglia Uncovered by Genome-wide CRISPRi Screening"

### Sheet: Sheet1
sgRNA sequences used
Non-targeting control 1	non-targeting_00055	GGATCGCGTCTAGTGCAGAT
Non-targeting control 2	non-targeting_00089	GGGGTGAGGGTCCAATTCGG
IFNAR2	IFNAR2_+_34602250.23-P1P2	GCGCCGAGCCCCGGCCTACG
USP18	USP18_-_18633000.23-P1P2	GGGCGCTTGAGGCAAGTTCG
STAT1	STAT1_+_191878864.23-P1P2	GCTGCGCAGAGTCTGCGGAG
STAT2	STAT2_+_56753865.23-P1P2	GCGCGACCAGAGCCATTGGA
IFNGR1	IFNGR1_+_137540487.23-P1P2	GTCCCGCAGGCGCTCGGGGT
IFNGR2	IFNGR2_-_34776092.23-P1P2	GCGGAGTGCTCAGATCAGGT
STAT3	STAT3_-_40539998.23-P1P2	GCCAGGGAGCAGGAAATCGG
CNOT1	CNOT1_+_58663696.23-P1P2	GGCGGAGTTAACCGAAGAGG
CNOT2	CNOT2_-_70637260.23-P1P2	GCGGGACAAGAAAATTCATG
CNOT6	CNOT6L_-_78740440.23-P1P2	GCACTCTCGGTCCTACTCGG
CNOT6L	CNOT6_-_179921386.23-P1P2	GGCGCTCGCTGGCTGAGGGA
CNOT7	CNOT7_+_17104350.23-P1P2	GCAGGACGTGCGAAAAGCGA
CNOT8	CNOT8_-_154238211.23-P1P2	GGGTTCTAGGAGCAGATCCG
CNOT10	CNOT10_-_32726718.23-P1P2	GGTGAGGCGGAAGCTGTGTA
